# Predicting bacterial fitness in Mycobacterium tuberculosis with transcriptional regulatory network-informed interpretable machine learning

**DOI:** 10.1101/2024.09.23.614645

**Authors:** Ethan Bustad, Edson Petry, Oliver Gu, Braden T. Griebel, Tige R. Rustad, David R. Sherman, Jason H. Yang, Shuyi Ma

## Abstract

*Mycobacterium tuberculosis* (Mtb) is the causative agent of tuberculosis disease, the greatest source of global mortality by a bacterial pathogen. Mtb adapts and responds to diverse stresses such as antibiotics by inducing transcriptional stress-response regulatory programs. Understanding how and when these mycobacterial regulatory programs are activated could enable novel treatment strategies for potentiating the efficacy of new and existing drugs. Here we sought to define and analyze Mtb regulatory programs that modulate bacterial fitness. We assembled a large Mtb RNA expression compendium and applied these to infer a comprehensive Mtb transcriptional regulatory network and compute condition-specific transcription factor activity profiles. We utilized transcriptomic and functional genomics data to train an interpretable machine learning model that can predict Mtb fitness from transcription factor activity profiles. We demonstrated that this transcription factor activity-based model can successfully predict Mtb growth arrest and growth resumption under hypoxia and reaeration using only RNA-seq expression data as a starting point. These integrative network modeling and machine learning analyses thus enable the prediction of mycobacterial fitness under different environmental and genetic contexts. We envision these models can potentially inform the future design of prognostic assays and therapeutic intervention that can cripple Mtb growth and survival to cure tuberculosis disease.
