## Supplementary Table 3 for "Predicting bacterial fitness in Mycobacterium tuberculosis with transcriptional regulatory network-informed interpretable machine learning"

### Sheet: Sheet1
Supplementary Table 3 Network Inference Methods. Description of transcriptional regulatory network inference methods.
Inference Method	Description	References
ARACNe	A mutual-information-based strategy employing adaptive partitioning	[25; 26]
CLR	A mutual information strategy, using a relevance networks approach	[27;29]
GENIE3	A Random-Forest-based algorithm that uses feature selection across the genome to build a putative network	[28;30]
cMonkey2	A biclustering algorithm, grouping both samples and genes together and automatically incorporating independent datasets to infer closely related clusters of genes	[31; 32]
iModulon	An approach to decomposing transcriptional regulatory networks by identifying statistically independent groups of genes by means of independent component analysis (ICA)	[33]
elastic net	A regularization approach that builds on both the lasso and ridge regression, demonstrated to perform better than these methods with correlated predictors and under-determined equations	[24; 34; 35]
