## Supplementary Table 6 for "Predicting bacterial fitness in Mycobacterium tuberculosis with transcriptional regulatory network-informed interpretable machine learning"

### Sheet: TF Median vs MAD
Supplementary Table 6 Transcription Factor Activities. Median and MAD expression and activity for each TF in the RNA-seq compendium. Pearson correlation coefficient between TF expression and TFA for each TF across all samples in the RNA-seq compendium.
Locus ID	TF	RNAseq Exp Median	RNAseq Exp MAD	TFA Median	TFA MAD	Pearson r
Rv0019c	fhaB	8.63742	0.380621	0.491038	0.029519	0.678134
Rv0020c	fhaA	9.57832	0.334778	0.905613	0.0347123	0.85014
Rv0022c	whiB5	3.64867	0.657308	0.373365	0.0233984	0.486868
Rv0023	Rv0023	5.979	0.528636	0.332837	0.0408425	0.62269
Rv0038	Rv0038	8.23616	0.270355	0.741686	0.0388242	0.32382
Rv0042c	Rv0042c	7.54732	0.648144	0.496295	0.0857833	0.73938
Rv0043c	Rv0043c	6.71987	0.497125	0.398933	0.0301681	0.639218
Rv0047c	Rv0047c	8.85933	0.67705	0.479648	0.0807693	-0.183833
Rv0054	ssb	8.49283	0.547764	0.508739	0.0385007	0.433912
Rv0067c	Rv0067c	5.70898	0.440912	0.380792	0.0164331	0.303738
Rv0078	Rv0078	5.79352	0.486223	-0.110901	0.0474659	0.396732
Rv0081	Rv0081	6.44581	1.10607	1.09643	0.140999	0.663674
Rv0117	oxyS	5.63809	0.493426	-0.235641	0.0658733	0.592909
Rv0135c	Rv0135c	7.86266	0.360148	0.124737	0.0804975	0.251579
Rv0144	Rv0144	8.73752	0.631839	0.529222	0.0673182	0.438966
Rv0158	Rv0158	6.8393	0.455316	0.0742332	0.0927875	0.443645
Rv0165c	mce1R	8.07054	0.554475	0.428869	0.057719	0.836485
Rv0182c	sigG	7.00987	0.419724	0.804164	0.0664361	0.749985
Rv0190	Rv0190	9.13655	0.675277	0.424028	0.110441	-0.146095
Rv0195	Rv0195	4.70187	0.89309	-0.0354967	0.117778	0.495732
Rv0212c	nadR	6.78842	0.683761	0.0143087	0.118926	0.459015
Rv0232	Rv0232	7.7289	0.716219	-0.0490005	0.166943	-0.0840108
Rv0238	Rv0238	8.07836	0.415409	-0.00378193	0.0474944	0.374522
Rv0260c	Rv0260c	3.72607	0.82931	0.100888	0.0465151	0.779264
Rv0273c	Rv0273c	6.31179	0.441495	0.511443	0.0710913	0.425089
Rv0275c	Rv0275c	7.70383	0.702943	0.415791	0.0904199	0.570392
Rv0302	Rv0302	7.53857	0.562704	0.344798	0.0836323	0.516691
Rv0324	Rv0324	5.06651	0.567374	-0.0723819	0.0641274	0.616737
Rv0328	Rv0328	6.13504	0.504303	0.101876	0.105514	0.552252
Rv0330c	Rv0330c	4.93906	0.51421	0.14069	0.0667936	0.615964
Rv0339c	Rv0339c	5.69777	0.402725	0.227867	0.0617639	0.713358
Rv0348	Rv0348	6.84962	0.494729	-0.0799735	0.0549952	0.464645
Rv0353	hspR	8.20833	0.557747	0.351843	0.0551822	0.424412
Rv0377	Rv0377	5.55968	0.461118	-0.0482448	0.074671	0.367999
Rv0445c	sigK	7.35645	0.512212	0.50042	0.0371788	0.313619
Rv0452	Rv0452	6.01474	0.841716	-0.155442	0.0539202	0.451698
Rv0465c	Rv0465c	6.80364	0.730645	0.336865	0.0776789	0.490757
Rv0472c	Rv0472c	7.95222	0.331162	0.203127	0.0386711	0.288413
Rv0474	Rv0474	8.0553	0.523347	0.204924	0.0843286	0.339071
Rv0485	Rv0485	8.67176	0.607847	0.484562	0.0702172	0.453087
Rv0491	regX3	7.81504	0.460196	0.476479	0.0704948	0.511727
Rv0494	Rv0494	5.19868	0.512582	0.344075	0.0223732	0.804957
Rv0560c	Rv0560c	6.1556	0.431614	0.296455	0.13682	-0.0568119
Rv0576	Rv0576	6.78785	0.386279	0.505647	0.0696117	0.494359
Rv0586	mce2R	7.66973	0.659635	0.123366	0.0469596	0.181951
Rv0599c	vapB27	6.84927	0.540802	0.382433	0.0283759	0.384907
Rv0602c	tcrA	3.40854	0.545685	0.176851	0.208136	0.733632
Rv0608	vapB28	8.2998	0.555059	0.305338	0.0523848	0.260039
Rv0623	vapB30	7.02062	0.634649	0.120218	0.047218	0.0470173
Rv0653c	Rv0653c	7.6724	0.664123	0.97203	0.0905404	0.671561
Rv0674	Rv0674	5.97984	0.473759	0.741024	0.0730183	0.669563
Rv0678	Rv0678	8.08527	0.922515	0.240176	0.111508	0.269934
Rv0681	Rv0681	7.76922	0.363785	0.525832	0.0239629	0.614061
Rv0691c	Rv0691c	7.31511	0.624788	0.387552	0.0767392	0.373521
Rv0735	sigL	6.08963	0.569596	0.291775	0.0708745	0.580141
Rv0737	Rv0737	4.89881	0.434944	-0.00809267	0.0475837	0.652356
Rv0744c	Rv0744c	6.17552	0.534218	-0.0225482	0.0614488	0.301271
Rv0757	phoP	8.38786	0.327906	0.237721	0.0529191	0.226253
Rv0767c	Rv0767c	5.27317	0.737676	0.239833	0.0563388	0.323273
Rv0792c	Rv0792c	6.47711	0.612786	0.440465	0.0829147	0.593473
Rv0818	Rv0818	8.32681	0.347002	0.246872	0.0383863	0.494232
Rv0821c	phoY2	8.7516	0.523215	0.613605	0.0724312	0.442801
Rv0823c	Rv0823c	9.15817	0.857447	0.877181	0.0592552	0.604689
Rv0827c	kmtR	6.67854	0.978675	0.560463	0.141275	0.400534
Rv0844c	narL	7.25624	0.492433	0.67676	0.0587053	0.755445
Rv0880	Rv0880	5.68949	0.566208	0.537051	0.0490588	0.819634
Rv0891c	Rv0891c	6.46399	0.720287	0.521705	0.0593424	0.734652
Rv0894	Rv0894	5.34393	0.634797	0.625045	0.0282934	0.8143
Rv0903c	prrA	7.96048	0.392382	0.512364	0.0238232	0.6262
Rv0967	csoR	8.15644	1.00192	0.0383263	0.0502627	0.215682
Rv0981	mprA	7.91403	0.554983	0.475931	0.150013	0.21747
Rv1019	Rv1019	7.38946	0.39786	0.178209	0.0419163	0.389438
Rv1027c	kdpE	4.9612	0.453601	0.310404	0.0241747	0.384963
Rv1033c	trcR	5.96318	0.724355	0.277535	0.0765063	0.472522
Rv1049	Rv1049	5.34515	0.596599	0.0670751	0.0602558	0.0501603
Rv1129c	Rv1129c	5.10683	1.10935	-0.0727719	0.0885703	0.346281
Rv1151c	Rv1151c	6.07321	0.463009	0.0412678	0.154511	0.249303
Rv1152	Rv1152	7.2736	0.565237	0.0286271	0.0683309	0.401031
Rv1167c	Rv1167c	7.44976	0.353247	0.164149	0.106774	0.403751
Rv1176c	Rv1176c	5.98551	0.498181	0.554469	0.0273092	0.613655
Rv1186c	Rv1186c	5.86669	0.581122	0.119353	0.0524539	0.32616
Rv1189	sigI	4.73698	0.454897	-0.256931	0.121821	0.113083
Rv1219c	Rv1219c	6.70423	0.746857	0.701407	0.109339	0.167867
Rv1221	sigE	9.76292	0.903655	0.602128	0.0447778	0.0313604
Rv1255c	Rv1255c	6.22025	0.490868	-0.0754496	0.103936	0.535131
Rv1267c	embR	5.02204	0.593833	0.0384253	0.108582	0.238611
Rv1287	Rv1287	7.03374	0.473891	0.395648	0.0290541	0.368155
Rv1332	Rv1332	8.60938	0.458031	0.0614075	0.0456912	0.0782002
Rv1353c	Rv1353c	5.33918	0.466505	0.346086	0.0171128	0.749906
Rv1358	Rv1358	4.17164	0.564365	0.267264	0.0574477	0.895881
Rv1359	Rv1359	6.32879	0.552364	0.191047	0.0413185	0.184545
Rv1379	pyrR	7.16307	0.59701	0.240026	0.0608582	0.73911
Rv1395	Rv1395	5.49657	0.623584	-0.157256	0.0879595	0.624239
Rv1404	Rv1404	8.88911	0.495233	0.240275	0.12911	0.134414
Rv1423	whiA	6.87256	0.449023	0.893533	0.0620889	0.763946
Rv1453	Rv1453	6.16083	0.364008	0.127994	0.0512962	0.730949
Rv1460	Rv1460	7.4341	0.905244	0.702208	0.0963419	0.351913
Rv1473A	Rv1473A	6.67138	0.669924	0.324475	0.10206	0.587411
Rv1474c	Rv1474c	6.78528	0.470332	0.337376	0.0701205	0.519585
Rv1556	Rv1556	5.88267	0.47063	0.397327	0.0559715	0.620507
Rv1560	vapB11	6.52646	0.662588	0.291301	0.0934873	0.64092
Rv1626	Rv1626	9.25196	0.521131	0.733966	0.114181	0.642847
Rv1657	argR	5.53642	0.785047	0.445418	0.124352	0.632213
Rv1674c	Rv1674c	4.34075	0.611738	-0.114027	0.0614797	-0.0862362
Rv1675c	cmr	4.10057	0.522534	0.048952	0.0806133	0.568001
Rv1719	Rv1719	4.97076	0.556991	0.511886	0.059718	0.791368
Rv1725c	Rv1725c	5.44968	0.455776	0.249344	0.0199706	0.668686
Rv1740	vapB34	6.5335	0.601318	0.5574	0.0770838	0.619682
Rv1773c	Rv1773c	6.57724	0.680629	0.335093	0.21379	0.379663
Rv1776c	Rv1776c	6.5172	0.385124	0.574135	0.0988332	0.023223
Rv1816	Rv1816	7.59407	0.537891	0.238279	0.0486707	0.492112
Rv1828	Rv1828	8.8918	0.299277	0.779804	0.0294526	0.666913
Rv1830	Rv1830	8.76795	0.467461	0.256844	0.0450771	0.629782
Rv1846c	blaI	9.79475	0.520829	0.346683	0.0851033	0.492552
Rv1909c	furA	6.95112	0.77852	0.27532	0.0594114	-0.207869
Rv1931c	Rv1931c	4.62731	0.517161	0.057267	0.0350296	0.563487
Rv1956	higA	6.37915	0.596507	0.110107	0.0660962	0.414041
Rv1960c	parD1	6.56412	0.658328	0.159588	0.0691505	0.553222
Rv1963c	mce3R	5.36367	0.450667	0.382829	0.0359655	0.541228
Rv1985c	Rv1985c	5.9868	0.529034	0.333386	0.291574	0.43774
Rv1986	Rv1986	6.31026	0.611461	0.332528	0.151722	0.240686
Rv1990c	Rv1990c	7.13592	0.567647	-0.0341537	0.0624846	0.44898
Rv1994c	cmtR	6.81524	0.871747	0.0778522	0.108394	0.142436
Rv2009	vapB15	7.91285	0.873757	0.0673158	0.0574539	0.0644469
Rv2011c	Rv2011c	6.09688	0.782838	0.463609	0.0574488	0.25542
Rv2017	Rv2017	5.53695	0.698272	0.108341	0.053933	0.35117
Rv2021c	Rv2021c	7.69496	0.456067	0.281156	0.0292785	0.43101
Rv2034	Rv2034	5.95083	0.933669	0.196304	0.121541	0.407011
Rv2069	sigC	7.35434	0.793373	0.417106	0.0823555	0.502486
Rv2175c	Rv2175c	7.08026	0.39893	0.523086	0.0687956	0.559235
Rv2215	dlaT	8.44905	0.427249	0.962873	0.0432076	0.779784
Rv2242	Rv2242	6.78201	0.334013	0.366519	0.0291577	0.571671
Rv2250c	Rv2250c	4.71776	0.598267	0.183417	0.0872987	-0.2646
Rv2258c	Rv2258c	7.69001	0.619546	0.883672	0.058811	0.85298
Rv2282c	Rv2282c	4.61186	0.69365	0.451811	0.104465	0.911622
Rv2324	Rv2324	6.15661	0.476133	0.106168	0.102111	0.277549
Rv2327	Rv2327	8.23985	0.64818	0.295103	0.060362	0.612515
Rv2359	zur	7.34883	0.49614	0.171405	0.0647412	0.292143
Rv2374c	hrcA	8.32537	0.30827	0.675248	0.0480475	0.562798
Rv2478c	Rv2478c	5.23779	0.939305	0.29091	0.122673	0.0720862
Rv2488c	Rv2488c	4.65935	0.407822	0.425688	0.0702302	0.723762
Rv2506	Rv2506	5.93785	0.515874	0.144406	0.103789	0.102718
Rv2595	vapB40	7.39829	0.466193	0.424838	0.019882	0.538822
Rv2610c	pimA	6.94619	0.436096	0.89907	0.0597452	0.855188
Rv2621c	Rv2621c	6.66705	0.715107	0.428986	0.0331097	0.0856626
Rv2640c	Rv2640c	7.13637	0.736235	-0.193512	0.0829921	-0.0765786
Rv2642	Rv2642	6.20694	0.749681	0.204393	0.130924	-0.0417442
Rv2703	sigA	9.43484	0.400457	0.975045	0.233032	0.651535
Rv2710	sigB	10.4616	0.795711	-0.0279521	0.0848026	0.189892
Rv2711	ideR	9.3892	0.418108	0.034276	0.0792123	0.0799327
Rv2720	lexA	8.74062	0.570362	0.964674	0.0660905	0.625068
Rv2745c	clgR	9.3765	0.880819	0.738394	0.0710877	0.628647
Rv2760c	vapB42	5.0791	0.705679	0.384699	0.0724531	0.682944
Rv2779c	Rv2779c	6.2293	0.639622	0.160105	0.0752191	0.51898
Rv2788	sirR	7.28642	0.378896	0.743373	0.0295173	0.739278
Rv2827c	Rv2827c	6.5471	0.551137	0.161656	0.0546854	0.59791
Rv2884	Rv2884	6.37657	0.435385	0.0924994	0.0886653	0.179718
Rv2887	Rv2887	6.82219	0.616654	0.377812	0.0260964	0.402537
Rv2912c	Rv2912c	5.81991	0.572488	-0.165515	0.0948848	0.315591
Rv2986c	hupB	10.5687	0.702093	1.02858	0.0471366	0.605947
Rv2989	Rv2989	7.94994	1.05977	0.523492	0.0575004	0.689478
Rv3050c	Rv3050c	9.12436	0.423652	0.590816	0.0408062	0.605806
Rv3055	Rv3055	5.55021	0.405936	0.134778	0.0723999	0.508177
Rv3058c	Rv3058c	7.57039	0.525699	0.526503	0.0491506	0.563923
Rv3060c	Rv3060c	7.03831	0.520969	0.127644	0.0334151	0.152697
Rv3066	Rv3066	6.1184	0.415948	0.322293	0.0598563	0.42663
Rv3082c	virS	4.93324	0.775499	0.36049	0.0420258	0.581473
Rv3095	Rv3095	7.92228	0.763522	0.241856	0.0552438	0.185823
Rv3124	moaR1	5.08326	0.617928	0.23209	0.126057	0.606893
Rv3133c	devR	7.47624	1.05179	0.956847	0.175703	0.876738
Rv3143	Rv3143	7.66716	0.702956	0.418453	0.0555814	0.540735
Rv3160c	Rv3160c	7.13827	0.885643	-0.277063	0.0766943	0.155596
Rv3164c	moxR3	5.63999	0.442291	0.479814	0.0473765	0.435216
Rv3167c	Rv3167c	4.08763	0.624879	0.344196	0.0384792	0.34619
Rv3173c	Rv3173c	7.9056	0.647446	-0.0352799	0.0677911	0.176594
Rv3183	Rv3183	5.22308	0.837831	-0.060692	0.0768843	0.235491
Rv3197A	whiB7	7.79317	0.758112	0.481253	0.0671937	0.482358
Rv3208	Rv3208	7.96187	0.382226	0.546469	0.0235691	0.71754
Rv3219	whiB1	12.5577	0.633325	1.69495	0.102702	0.577988
Rv3223c	sigH	8.6398	0.476656	0.42301	0.0295128	0.476868
Rv3246c	mtrA	9.50919	0.504613	-0.0107258	0.0702176	0.447766
Rv3249c	Rv3249c	8.34892	0.737153	0.557434	0.0865331	-0.0189162
Rv3260c	whiB2	10.0662	0.759473	0.631395	0.0478777	0.620372
Rv3286c	sigF	7.08613	0.44182	0.168086	0.0511574	0.298714
Rv3291c	lrpA	6.89807	0.542958	-0.0800059	0.0706075	0.307364
Rv3295	Rv3295	8.47273	0.701848	0.551889	0.0351905	0.659325
Rv3301c	phoY1	7.14324	0.568893	0.563505	0.104352	0.732435
Rv3328c	sigJ	6.50213	0.451517	0.335513	0.089831	0.487141
Rv3334	Rv3334	7.06518	0.621956	-0.108089	0.0801657	0.512848
Rv3405c	Rv3405c	6.52829	0.507291	0.505057	0.111556	-0.0108253
Rv3414c	sigD	8.30781	0.61709	0.754901	0.0554503	0.686403
Rv3416	whiB3	8.64213	0.731506	0.12078	0.057665	0.0316223
Rv3417c	groEL1	8.55033	0.887037	0.331734	0.0858121	0.405311
Rv3488	Rv3488	6.37107	0.613204	0.465443	0.0281061	0.738961
Rv3557c	Rv3557c	6.69508	0.447302	0.346059	0.0372111	0.637173
Rv3574	kstR	6.95696	0.49733	0.415306	0.0376768	0.535062
Rv3583c	Rv3583c	11.9977	0.592716	1.17548	0.0431237	0.0394438
Rv3597c	lsr2	9.5664	0.619501	0.497211	0.0516068	0.562393
Rv3676	crp	8.85849	0.39939	0.610359	0.0279938	0.713574
Rv3681c	whiB4	8.71194	0.440414	0.152226	0.0424865	-0.290044
Rv3692	moxR2	6.89438	0.42192	1.01529	0.0621726	0.855129
Rv3736	Rv3736	6.46453	0.400382	0.48873	0.0317936	0.280962
Rv3744	nmtR	7.07012	0.529143	0.131288	0.0743243	0.313445
Rv3765c	tcrX	6.48649	0.548379	0.266224	0.106288	0.460174
Rv3830c	Rv3830c	4.77528	0.656703	0.138185	0.0639854	0.51601
Rv3833	Rv3833	5.82958	0.629291	0.240935	0.0501404	0.0883201
Rv3840	Rv3840	5.69773	0.491403	0.323835	0.0871988	0.656436
Rv3849	espR	8.79387	0.66172	0.44915	0.0777607	0.314331
Rv3852	hns	8.83443	0.533381	0.355997	0.0804182	0.474684
Rv3855	ethR	7.544	0.945885	0.129507	0.115799	0.272462
Rv3862c	whiB6	6.56146	1.51463	0.735608	0.0304405	0.304389
Rv3911	sigM	6.18137	0.486831	0.466261	0.0172676	0.723039
