## Supplementary Table 7 for "Predicting bacterial fitness in Mycobacterium tuberculosis with transcriptional regulatory network-informed interpretable machine learning"

### Sheet: Top TFAs
Supplementary Table 7 Hypoxia TFAs. Overview of the top 7 most important TFAs for predicting fitness under hypoxia as identified by our TFA regression model, validated by published evidence for mechanistic activation under hypoxia.
TF Locus	TF Name	Notes	References
Rv2258c	Rv2258c	- Upregulated in hypoxia - Regulator of pks1 and pks15, which are extremely downregulated in hypoxia	[78; 83]
Rv1674c	Rv1674c	- Upregulated in hypoxia - Grouped with other genes upregulated in stress conditions, especially low oxygen, by differential expression	[78; 80; 82; 85]
Rv3197A	whiB7	- Included in Enduring Hypoxic Response genes (HER) (Table S2)	[85]
Rv3574	kstR	- Included in Enduring Hypoxic Response genes (HER) (Table S2)	[85]
Rv1725c	Rv1725c	- Homolog MMAR_1626 in M. marinum proposed to be a regulator of ESX-1 via activation of whiB6 (whiB6 linked to hypoxia with unclear pattern) - Bound by Rv0967 (csoR), which is bound by Rv2324 (sigE), important in stress response - Our GO enrichment finds Rv0967 involved in ETC regulation	[3; 6; 79; 81; 86]
Rv0023	Rv0023	- Found to be important in hypoxia adaptation	[3]
Rv0586	mce2R	- Linked to growth arrest in mouse infection model - Functional homolog of E. coli FadR, which is linked to growth rate and stress response	[76; 77; 84]

### Sheet: wide_format
	Source	mycobrowser	Rustad EHR paper	Gopinath 2015	Ramos 2020	Mehra 2009	Champion/Tobin preprint	TFOE Rustad 2014	Forrellad 2013	Yousuf 2018	TFOE Minch 2015
	PMID		25760714	26025969	32379829	19376862	36824794	25380655	24007602	29993358	25581030
	DOI		https://doi.org/10.1371/journal.pone.0001502	https://doi.org/10.1074/mcp.m115.051151	https://doi.org/10.1371/journal.pone.0229700	https://doi.org/10.1128/jb.00064-09	https://doi.org/10.1101/2023.02.15.528779	https://doi.org/10.1186/s13059-014-0502-3	https://doi.org/10.1186/1471-2180-13-200	https://doi.org/10.1099/mic.0.000686	https://doi.org/10.1038/ncomms6829
Gene	Name
Rv2258c		Possible transcriptional regulatory protein. Non-essential in various environments.	-	Upregulated in hypoxia	Regulator of pks1 and pks15, which are extremely downregulated in hypoxia		-	-	-
Rv1674c		Probable transcriptional regulatory protein. Found to be deleted (partially or completely) in one or more clinical isolates (See Tsolaki et al., 2004)	Homologue Rv0324 (see PMID 25760714) is included in EHR	Upregulated in hypoxia	-	Grouped with other genes upregulated in stress conditions, especially low oxygen, by DE under stress	-	-	-
Rv3197A	whiB7		Included in EHR (Table S2)	-	-	-	-	-	-
Rv3574	kstR		Included in EHR (Table S2)	-	-	-	-	Enriched for acyltransferase and N-oxidoreductase activity	-
Rv1725c		Hypothetical protein, function unknown.	-	-	-	-	Homologue MMAR_1626 in M. marinum proposed to be a regulator of ESX-1 via activation of whiB6. (whiB6 linked to hypoxia with unclear pattern, PMID 22829866)	-	-		Bound by Rv0967 (csoR; high-confidence; low conf l2fc -0.6), which is bound by Rv2324 (high conf; low conf l2fc -0.1) -- SigE, important in stress response (see e.g. PMID 36960291); our GO enrichment finds Rv0967 involved in ETC regulation
Rv0023		Possible transcriptional regulatory protein. Down-regulated after 96h of starvation (see Betts et al., 2002). Sometimes found to be essential.	-	-	-	-	-	Found to be important in hypoxia adaptation	-
Rv0586	mce2R		-	-	-	-	-	-	Linked to growth arrest (?) in mouse infection model	Functional homolog of E. coli FadR, which is linked to growth rate and stress response (see also PMID 33283913)
